# Identification and functional analysis of long non-coding RNAs in autism spectrum disorders

**DOI:** 10.1101/2020.03.15.986497

**Authors:** Zhan Tong, Yuan Zhou, Juan Wang

**Affiliations:** Department of Biomedical Informatics, School of Basic Medical Sciences, Peking University, Beijing 100191, China; Autism Research Center of Peking University Health Science Center, Beijing 100191, China

**Author notes:** To whom correspondence should be addressed: Juan Wang. E-mail for other co-authors: Zhan Tong and Yuan Zhou.

**Keywords:** long non-coding RNA, autism spectrum disorders, enrichment analysis, genome variants

## Abstract

**Background:** Genetic and environmental factors, alone or in combination, contribute to the pathogenesis of autism spectrum disorder (ASD). Although many protein-coding genes have now been identified as disease risk genes for ASD, a detailed illustration of long non-coding RNAs (lncRNAs) associated with ASD remains elusive. In this study, our aim was to identify ASD-related lncRNAs and explore their functions and associated biological pathways in autism.

**Methods:** ASD-related lncRNAs were identified based on genomic variant data of individuals with ASD from a twin study, and further validated using an independent copy number variant (CNV) dataset. The functions and associated biological pathways of ASD-related lncRNAs were explored by enrichment analysis of three different types of functional neighbor genes (i.e. genomic neighbors, competing endogenous RNA (ceRNA) neighbors and gene co-expression neighbors in the cortex). The differential functions of ASD-related lncRNAs in distinct brain regions were demonstrated by using gene co-expression network analysis based on tissue-specific gene expression profiles. Moreover, a functional network analysis were conducted for highly reliable functional neighbor genes of ASD-related lncRNAs. Finally, several potential drugs were predicted based on the enrichment of drug-induced pathway sets in ASD-altered biological pathway list.

**Results:** In total, 532 ASD-related lncRNAs were identified, and 86.7% of these ASD-related lncRNAs were further validated by a copy number variant (CNV) dataset. Most of functional neighbor genes of ASD-related lncRNAs were enriched in several functions and biological pathways, including nervous system development, inflammatory response and transcriptional regulation. As a set, ASD-related lncRNAs were mainly associated with nervous system development and dopaminergic synapse in the cortex, but associated with transcriptional regulation in the cerebellum. Moreover, all highly reliable functional neighbor genes were connected in a single functional network. Finally, several potential drugs were predicted and partly supported by the previous reports.

**Conclusions:** We concluded that ASD-related lncRNAs participate in the pathogenesis of ASD through various known biological pathways, which may be differential in distinct brain regions. And detailed investigation of ASD-related lncRNAs also provided clues for developing potential ASD diagnosis biomarker and therapy.
