## Additional file 1: Table S1 for "Identification and functional analysis of long non-coding RNAs in autism spectrum disorders"

### Sheet: Table S1
Additional file 1: Table S1. List of autism spectrum disorder (ASD)-related lncRNAs
Gene stable ID	Chromosome/scaffold name	Gene start (bp)	Gene end (bp)	Strand	Gene type	Gene name	Type of ASD-related genomic variants
ENSG00000236744	10	55247755	55597233	-1	sense_intronic	AC016822.1	SNV,CNV,INDEL
ENSG00000251314	5	95962001	96631085	1	antisense	AC104123.1	SNV,CNV,INDEL
ENSG00000249738	5	159310745	159805536	1	antisense	AC008691.1	SNV,CNV,INDEL
ENSG00000253939	8	39903775	39995248	-1	antisense	AC007991.3	SNV,CNV,INDEL
ENSG00000254226	5	151949571	152270448	1	lincRNA	LINC01933	SNV,CNV,INDEL
ENSG00000259200	15	45705078	45931069	1	lincRNA	AC068722.1	SNV,CNV,INDEL
ENSG00000285219	6	8435568	9294133	1	bidirectional_promoter_lncRNA	AL591485.1	SNV,CNV,INDEL
ENSG00000236922	4	117406166	117691188	1	lincRNA	LINC01378	SNV,CNV
ENSG00000226026	1	95163219	95233982	-1	antisense	AC092802.1	SNV,CNV
ENSG00000261273	16	88234785	88302511	1	lincRNA	AC138512.1	SNV,CNV
ENSG00000235823	10	100373513	100454043	1	lincRNA	OLMALINC	SNV,CNV
ENSG00000261621	15	24235078	24276829	1	lincRNA	AC087463.4	SNV,CNV
ENSG00000285575	18	5197165	5215497	1	antisense	AP001496.4	SNV,CNV
ENSG00000249867	11	28702615	29063821	1	lincRNA	AC090833.1	SNV,CNV
ENSG00000285961	6	92002610	92180156	-1	lincRNA	AL590814.1	SNV,CNV
ENSG00000285557	3	148368384	148591927	-1	lincRNA	AC069410.1	SNV,CNV
ENSG00000284418	9	22703516	23438700	-1	lincRNA	AL391117.1	SNV,CNV
ENSG00000233358	6	22744395	23031780	-1	lincRNA	AL035401.1	SNV,CNV
ENSG00000265994	18	28638714	28789580	1	lincRNA	AC090365.1	SNV,CNV
ENSG00000246090	4	99088857	99301356	1	antisense	AP002026.1	SNV,CNV
ENSG00000280993	CHR_HSCHR3_3_CTG3	195658062	195776180	1	lincRNA	MUC20-OT1	SNV,INDEL
ENSG00000203721	1	200253419	200400705	-1	lincRNA	LINC00862	SNV,INDEL
ENSG00000229970	7	8262264	8344516	1	antisense	AC007128.1	SNV,INDEL
ENSG00000285580	9	64343044	64362584	1	lincRNA	CR769776.3	SNV,INDEL
ENSG00000228436	1	38860000	38919396	1	antisense	AL139260.1	SNV,INDEL
ENSG00000277215	X	141502849	141649927	1	lincRNA	SPANXA2-OT1	SNV,INDEL
ENSG00000281048	CHR_HSCHR5_2_CTG5	177954877	177967034	1	antisense	AC114936.2	SNV,INDEL
ENSG00000280944	CHR_HSCHR2_1_CTG7	90365762	90367722	1	lincRNA	AC241851.2	SNV,INDEL
ENSG00000283000	10	34969909	34975578	1	lincRNA	AL392046.2	SNV,INDEL
ENSG00000236373	10	90402521	90540805	-1	lincRNA	AL391704.2	SNV,INDEL
ENSG00000242641	3	84638406	84881679	-1	lincRNA	LINC00971	SNV,INDEL
ENSG00000278811	1	147258885	147517875	-1	antisense	LINC00624	SNV,INDEL
ENSG00000275649	9	42231811	42354454	1	lincRNA	AL445584.2	SNV,INDEL
ENSG00000234394	9	68306528	68330626	1	lincRNA	AL353608.3	SNV,INDEL
ENSG00000259705	15	48645951	48652016	1	lincRNA	AC084757.3	SNV,INDEL
ENSG00000281367	CHR_HSCHR11_1_CTG5	7861399	7916588	-1	lincRNA	AC044810.5	SNV,INDEL
ENSG00000224970	7	142875836	142892743	1	antisense	AC245427.1	SNV,INDEL
ENSG00000279516	13	18195297	18232024	1	lincRNA	FAM230C	SNV,INDEL
ENSG00000278932	21	9325013	9368775	1	lincRNA	CR381653.1	SNV,INDEL
ENSG00000226067	1	120913275	121009291	1	lincRNA	LINC00623	SNV,INDEL
ENSG00000234323	9	105993310	106740875	1	lincRNA	LINC01505	SNV,INDEL
ENSG00000225206	1	97933474	98049863	-1	lincRNA	MIR137HG	SNV,INDEL
ENSG00000279669	21	5232668	5243833	-1	lincRNA	AC079801.1	SNV,INDEL
ENSG00000260141	16	33043609	33095431	-1	lincRNA	AC145350.2	SNV,INDEL
ENSG00000248373	4	104907357	105120000	1	lincRNA	AC096577.1	SNV,INDEL
ENSG00000241163	3	72035300	72279503	-1	lincRNA	LINC00877	SNV,INDEL
ENSG00000224739	2	43001355	43006060	-1	lincRNA	AC016735.1	SNV,INDEL
ENSG00000226571	6	139271362	139667284	1	antisense	AL592429.2	SNV,INDEL
ENSG00000237153	9	16917511	17114122	1	lincRNA	AL162725.2	SNV,INDEL
ENSG00000224186	5	135033280	135358219	1	antisense	C5orf66	SNV,INDEL
ENSG00000232633	5	113323028	113437174	1	antisense	AC079465.1	SNV,INDEL
ENSG00000281081	CHR_HSCHR5_2_CTG5	177944158	177987099	1	lincRNA	AC114936.3	SNV,INDEL
ENSG00000232461	3	176643941	176867838	-1	lincRNA	AC092920.1	SNV,INDEL
ENSG00000283554	13	42339188	42485956	1	lincRNA	LINC02341	CNV,INDEL
ENSG00000226328	22	45133020	45163781	-1	lincRNA	NUP50-DT	CNV,INDEL
ENSG00000249937	5	17684584	17955857	1	lincRNA	LINC02223	CNV,INDEL
ENSG00000250137	4	23560923	23768652	1	antisense	AC093607.1	CNV,INDEL
ENSG00000223783	3	195836193	195860404	-1	lincRNA	LINC01983	CNV,INDEL
ENSG00000257261	12	46383679	46876159	1	lincRNA	AC008014.1	CNV,INDEL
ENSG00000241743	X	113616300	114059289	-1	lincRNA	XACT	CNV,INDEL
ENSG00000227172	7	39545646	39566239	-1	antisense	AC011290.1	CNV,INDEL
ENSG00000248118	5	3417152	3536094	-1	lincRNA	LINC01019	CNV,INDEL
ENSG00000228412	6	19324988	19839080	-1	antisense	AL022068.1	CNV,INDEL
ENSG00000245275	5	154329437	154445850	-1	antisense	SAP30L-AS1	CNV,INDEL
ENSG00000248515	4	19455436	19909692	1	lincRNA	AC024230.1	CNV,INDEL
ENSG00000255041	11	45387215	45513802	-1	lincRNA	AC103855.3	CNV,INDEL
ENSG00000259345	15	38865322	39427195	-1	lincRNA	AC013652.1	CNV,INDEL
ENSG00000233128	2	40746487	40767452	1	lincRNA	LINC01794	CNV,INDEL
ENSG00000250432	12	54085132	54125992	-1	lincRNA	FAM242C	SNV
ENSG00000253893	8	8167819	8226614	-1	antisense	FAM85B	SNV
ENSG00000285517	12	30795458	30879268	1	lincRNA	AC010198.2	SNV
ENSG00000260213	16	81016792	81035759	-1	antisense	AC092718.2	SNV
ENSG00000282721	CHR_HSCHR17_7_CTG4	36073222	36090476	1	antisense	AC069363.3	SNV
ENSG00000236303	10	130213488	130483193	1	lincRNA	AL157712.1	SNV
ENSG00000267586	18	42159283	42691422	1	lincRNA	LINC00907	SNV
ENSG00000267643	18	12200779	12201979	1	lincRNA	AP005264.4	SNV
ENSG00000279973	22	11066418	11068174	1	lincRNA	CU104787.1	SNV
ENSG00000226445	6	169213254	169239565	1	antisense	BX322234.1	SNV
ENSG00000235277	21	14918534	14947096	1	antisense	AF127577.3	SNV
ENSG00000229876	20	6446723	6528459	1	lincRNA	CASC20	SNV
ENSG00000267026	9	98847172	98872415	-1	antisense	AL136084.2	SNV
ENSG00000267761	18	47285725	47594550	1	lincRNA	MIR4527HG	SNV
ENSG00000197210	22	21114607	21124451	-1	lincRNA	AP000550.1	SNV
ENSG00000260423	12	9367464	9397617	1	lincRNA	LINC02367	SNV
ENSG00000281261	CHR_HSCHR11_2_CTG1_1	1663142	1665432	1	lincRNA	FAM99A	SNV
ENSG00000263916	18	49484536	49486149	-1	sense_intronic	AC100778.2	SNV
ENSG00000260923	16	90173217	90222678	1	lincRNA	LINC02193	SNV
ENSG00000269994	9	87008455	87042126	-1	lincRNA	AL513318.2	SNV
ENSG00000253613	5	111076921	111092115	-1	antisense	AC008572.1	SNV
ENSG00000214184	2	108507515	108534196	-1	antisense	GCC2-AS1	SNV
ENSG00000236021	1	176207648	176229330	1	antisense	AL359265.3	SNV
ENSG00000282355	CHR_HSCHR11_1_CTG7	3027879	3040098	1	antisense	CARS-AS1	SNV
ENSG00000274827	14	19344578	19384587	-1	lincRNA	LINC01297	SNV
ENSG00000278175	9	39748514	39810097	-1	lincRNA	GLIDR	SNV
ENSG00000279072	7	56809214	56848800	-1	lincRNA	AC118758.3	SNV
ENSG00000245614	12	31020763	31073847	-1	antisense	DDX11-AS1	SNV
ENSG00000255052	8	12115782	12177550	1	antisense	FAM66D	SNV
ENSG00000254757	11	3469319	3531328	1	lincRNA	AC127526.1	SNV
ENSG00000282191	CHR_HSCHR8_8_CTG1	2033484	2039347	1	lincRNA	AC125453.1	SNV
ENSG00000238266	10	6779549	6879450	1	lincRNA	LINC00707	SNV
ENSG00000285939	17	53276760	54066825	-1	antisense	AC034268.2	SNV
ENSG00000283408	6	18522739	18674001	1	lincRNA	MIR548A1HG	SNV
ENSG00000275563	14	18977180	18980742	-1	antisense	AL929601.3	SNV
ENSG00000260804	2	216217045	216220192	1	lincRNA	LINC01963	SNV
ENSG00000226320	3	34159334	34562877	1	lincRNA	LINC01811	SNV
ENSG00000259867	16	80155053	80563135	-1	antisense	AC105411.1	SNV
ENSG00000235887	1	143499187	143500512	-1	lincRNA	AC239859.3	SNV
ENSG00000234665	9	62856999	62898087	-1	lincRNA	AL512625.3	SNV
ENSG00000285184	1	150045660	150067701	-1	bidirectional_promoter_lncRNA	AC244033.2	SNV
ENSG00000230806	1	121360156	121398806	-1	antisense	SRGAP2-AS1	SNV
ENSG00000258955	14	51304416	51328386	-1	lincRNA	LINC00519	SNV
ENSG00000175170	20	25763466	25868225	-1	lincRNA	FAM182B	SNV
ENSG00000248932	3	139389815	139583319	1	antisense	AC097103.2	SNV
ENSG00000275232	12	131447337	131455436	-1	lincRNA	AC073578.2	SNV
ENSG00000260372	18	26655742	27190698	1	antisense	AQP4-AS1	SNV
ENSG00000275239	9	41657708	41699072	-1	lincRNA	FAM242F	SNV
ENSG00000250994	5	134436711	134492519	1	lincRNA	AC005355.1	SNV
ENSG00000233644	13	111122652	111144264	1	sense_intronic	ARHGEF7-IT1	SNV
ENSG00000276095	22	18873543	18894407	-1	lincRNA	FAM230F	SNV
ENSG00000277128	14	19124807	19175530	-1	lincRNA	AL589743.4	SNV
ENSG00000236469	2	71002531	71064743	-1	antisense	AC007881.2	SNV
ENSG00000276462	9	41100794	41106229	-1	lincRNA	BX255923.2	SNV
ENSG00000261307	18	47501172	47558383	1	lincRNA	AC102797.1	SNV
ENSG00000247363	12	68674371	68687755	-1	lincRNA	AC090061.1	SNV
ENSG00000249348	4	39528019	39594707	1	antisense	UGDH-AS1	SNV
ENSG00000255422	11	118700427	118750263	1	antisense	AP002954.1	SNV
ENSG00000285875	6	140575788	140898381	-1	lincRNA	AL035446.2	SNV
ENSG00000225096	6	57961438	58438364	1	lincRNA	AL445250.1	SNV
ENSG00000225725	8	7955014	8008755	1	lincRNA	FAM66E	SNV
ENSG00000235146	1	587629	594768	1	lincRNA	AC114498.1	SNV
ENSG00000225484	10	79663088	79826594	-1	antisense	NUTM2B-AS1	SNV
ENSG00000236366	6	142526455	142637889	-1	lincRNA	AL359313.1	SNV
ENSG00000282103	CHR_HSCHR8_4_CTG1	737651	824587	1	antisense	DLGAP2	SNV
ENSG00000230645	2	150171423	150301080	1	lincRNA	LINC01818	SNV
ENSG00000248744	4	45009540	45051652	1	lincRNA	AC108467.1	SNV
ENSG00000285988	10	6737418	6840712	1	lincRNA	AL392086.3	SNV
ENSG00000230417	10	78179185	78551355	1	lincRNA	LINC00595	SNV
ENSG00000235724	2	161222785	161308303	-1	antisense	AC009299.3	SNV
ENSG00000227028	2	39786453	40255209	1	antisense	SLC8A1-AS1	SNV
ENSG00000225265	1	222589825	222593032	1	antisense	TAF1A-AS1	SNV
ENSG00000251165	4	186286094	186500997	-1	antisense	F11-AS1	SNV
ENSG00000248296	5	124492775	124536348	-1	lincRNA	AC025465.1	SNV
ENSG00000253690	8	28250063	28339255	-1	antisense	AC021678.2	SNV
ENSG00000267549	19	56314703	56341287	1	antisense	AC006116.8	SNV
ENSG00000274454	CHR_HSCHR11_1_CTG7	2887804	2903769	-1	antisense	SLC22A18AS	SNV
ENSG00000231535	Y	3002912	3102272	1	lincRNA	LINC00278	SNV
ENSG00000261083	4	124499942	124558434	-1	lincRNA	LINC02516	SNV
ENSG00000277260	9	42199000	42204988	1	lincRNA	FAM74A7	SNV
ENSG00000258977	14	81605347	81623061	-1	lincRNA	LINC01467	SNV
ENSG00000234352	7	136685559	137182107	-1	antisense	AC009264.1	SNV
ENSG00000276500	9	40505399	40566281	-1	lincRNA	BMS1P14	SNV
ENSG00000276502	9	41310816	41332962	-1	lincRNA	AL354718.2	SNV
ENSG00000285534	13	109478739	109731700	-1	lincRNA	AL163541.1	SNV
ENSG00000285909	11	122751147	122851617	-1	antisense	AP002762.1	SNV
ENSG00000235450	7	91380778	91556848	-1	lincRNA	AC079760.1	SNV
ENSG00000250493	11	120867933	120894797	-1	antisense	AP004147.1	SNV
ENSG00000249942	4	74552584	74589481	-1	antisense	AC239584.1	SNV
ENSG00000229751	10	13991815	14007526	1	antisense	AC044781.1	SNV
ENSG00000251513	5	97089075	97437217	1	lincRNA	LIX1-AS1	SNV
ENSG00000235609	21	14818843	15014430	-1	lincRNA	AF127577.4	SNV
ENSG00000266893	19	28491864	28632728	-1	lincRNA	AC005394.1	SNV
ENSG00000285845	10	6779608	6877888	1	lincRNA	AL392086.2	SNV
ENSG00000236559	20	31686216	31716825	1	antisense	AL117381.1	SNV
ENSG00000275676	9	61229913	61231863	-1	lincRNA	BX005040.1	SNV
ENSG00000258850	14	42412573	42528888	1	lincRNA	AL450442.1	SNV
ENSG00000253428	5	173689459	173705849	1	lincRNA	LINC01942	SNV
ENSG00000226337	9	68541036	68644442	1	lincRNA	AL353616.2	SNV
ENSG00000224063	2	187003220	187554663	1	antisense	AC007319.1	SNV
ENSG00000233571	X	34206725	34415537	-1	lincRNA	AL592043.1	SNV
ENSG00000280878	2	111468810	111637967	1	lincRNA	AC017002.5	SNV
ENSG00000285664	14	52791785	52930019	1	antisense	AL139317.5	SNV
ENSG00000251637	11	67886477	67906350	1	lincRNA	AP003716.1	SNV
ENSG00000230817	1	82903183	83166815	1	lincRNA	LINC01362	SNV
ENSG00000233797	6	96358374	96521669	-1	antisense	UFL1-AS1	SNV
ENSG00000228033	2	52722677	52910020	-1	lincRNA	AC010967.1	SNV
ENSG00000245832	11	81879851	82718082	-1	lincRNA	MIR4300HG	SNV
ENSG00000258666	14	100333790	100354061	1	antisense	AL157871.4	SNV
ENSG00000230317	X	51095844	51171400	-1	lincRNA	LINC01284	SNV
ENSG00000172965	2	111036776	111523376	-1	lincRNA	MIR4435-2HG	SNV
ENSG00000231143	6	94163920	94194658	1	lincRNA	AL157378.1	SNV
ENSG00000275450	9	41276280	41282846	1	lincRNA	PTGER4P2-CDK2AP2P2	SNV
ENSG00000281543	CHR_HSCHR4_6_CTG12	189780336	189944248	-1	lincRNA	FRG1-DT	SNV
ENSG00000244337	2	131958277	131965535	1	lincRNA	AJ239322.2	SNV
ENSG00000282588	CHR_HSCHR17_7_CTG4	36009598	36011654	1	antisense	AC069363.2	SNV
ENSG00000225655	9	41073710	41076392	1	lincRNA	BX255923.1	SNV
ENSG00000223379	9	61868727	61887084	1	lincRNA	AL391987.3	SNV
ENSG00000182824	22	18733914	18757906	1	lincRNA	FAM230E	SNV
ENSG00000263327	4	16226685	16320140	1	antisense	TAPT1-AS1	SNV
ENSG00000250075	4	67417305	67468251	-1	lincRNA	AC104806.2	SNV
ENSG00000255910	12	19775451	20009937	1	lincRNA	AC024901.1	SNV
ENSG00000280838	CHR_HSCHR4_1_CTG4	21582138	21620924	1	antisense	AC210756.1	SNV
ENSG00000236039	7	17405479	17558909	-1	lincRNA	AC019117.1	SNV
ENSG00000266903	19	44632199	44718759	-1	antisense	AC243964.2	SNV
ENSG00000282057	1	85482281	85578250	-1	lincRNA	AC092807.3	SNV
ENSG00000259712	15	52056675	52100523	-1	antisense	AC023906.5	SNV
ENSG00000278849	9	66159954	66179430	-1	lincRNA	AL513478.2	SNV
ENSG00000223482	10	87203875	87342612	-1	antisense	NUTM2A-AS1	SNV
ENSG00000243144	7	91311368	91515409	1	lincRNA	AC079760.2	SNV
ENSG00000279278	22	22264601	22273020	1	lincRNA	AC245060.6	SNV
ENSG00000226091	12	8295986	8396803	-1	lincRNA	LINC00937	SNV
ENSG00000250754	4	185051896	185107248	1	lincRNA	LINC02436	SNV
ENSG00000276241	17	36116177	36177510	1	antisense	AC243829.2	SNV
ENSG00000255191	11	69985876	70015815	1	lincRNA	AP003555.3	SNV
ENSG00000259617	15	40999274	41004865	1	antisense	AC020661.3	SNV
ENSG00000241316	3	67654697	67947713	1	lincRNA	SUCLG2-AS1	SNV
ENSG00000226007	9	62532337	62534724	1	lincRNA	BX005266.2	SNV
ENSG00000251458	5	176124210	176131461	-1	lincRNA	AC139491.4	SNV
ENSG00000231539	7	42829672	42844438	-1	lincRNA	AC010132.1	SNV
ENSG00000257894	12	79341205	79503396	-1	lincRNA	AC027288.3	SNV
ENSG00000236318	7	17374867	17467256	1	lincRNA	AC019117.2	SNV
ENSG00000253220	8	126497385	126500440	1	lincRNA	AC084116.1	SNV
ENSG00000263307	16	11851649	11895611	1	antisense	AC007216.4	SNV
ENSG00000282863	10	78179174	78675109	1	lincRNA	AC012560.1	SNV
ENSG00000247228	16	70156340	70173448	-1	antisense	AC009060.1	SNV
ENSG00000215256	14	23938731	23988839	-1	antisense	DHRS4-AS1	SNV
ENSG00000215483	13	40079106	40535807	-1	lincRNA	LINC00598	SNV
ENSG00000251131	5	43018429	43024247	1	antisense	AC025171.3	SNV
ENSG00000282395	CHR_HSCHR8_1_CTG6	57193590	57252058	1	lincRNA	LINC01606	SNV
ENSG00000230500	10	27744786	27767794	1	antisense	MKX-AS1	SNV
ENSG00000228010	7	6663974	6708901	1	antisense	AC073343.2	SNV
ENSG00000237188	1	147173186	147252659	1	antisense	AC242426.2	SNV
ENSG00000254631	11	74397549	74485742	1	antisense	AP001372.1	SNV
ENSG00000258314	14	19024090	19055551	1	lincRNA	AL589182.1	SNV
ENSG00000267121	17	45190931	45222222	-1	antisense	AC008105.3	SNV
ENSG00000274265	1	149176022	149251013	1	lincRNA	AC245297.3	SNV
ENSG00000256469	11	94874052	94925521	-1	antisense	AP002383.2	SNV
ENSG00000203472	16	75475896	75495407	1	antisense	AC009163.1	SNV
ENSG00000235016	3	50116022	50156085	-1	antisense	SEMA3F-AS1	SNV
ENSG00000224363	1	144641371	144919902	1	lincRNA	FP700111.1	SNV
ENSG00000284070	22	24645171	24651657	-1	antisense	AP000356.2	SNV
ENSG00000258410	15	20128745	20147953	-1	lincRNA	AC087386.1	SNV
ENSG00000214548	14	100779410	100861031	1	lincRNA	MEG3	SNV
ENSG00000259905	15	24493137	24652130	1	lincRNA	PWRN1	SNV
ENSG00000257342	12	57694132	57721510	-1	antisense	AC025165.2	SNV
ENSG00000271758	11	7704628	7882947	-1	lincRNA	AC044810.3	SNV
ENSG00000261634	15	69278328	69298763	-1	antisense	AC026992.2	SNV
ENSG00000250748	12	65466820	65642372	-1	lincRNA	AC025419.1	SNV
ENSG00000215112	9	39371065	39376916	1	lincRNA	FAM74A1	SNV
ENSG00000232598	6	36940071	36944675	-1	lincRNA	AL122034.1	SNV
ENSG00000178440	10	49972763	49982053	1	lincRNA	LINC00843	SNV
ENSG00000244733	10	79660891	79677996	1	lincRNA	AL132656.2	SNV
ENSG00000197182	22	46053869	46113928	1	lincRNA	MIRLET7BHG	SNV
ENSG00000240350	2	111491273	111570974	1	lincRNA	AC017002.3	SNV
ENSG00000214900	14	49927571	50092643	-1	lincRNA	LINC01588	SNV
ENSG00000224919	10	47496212	47502195	1	antisense	AL591684.1	SNV
ENSG00000265533	18	67516546	67899619	1	lincRNA	AC114689.3	SNV
ENSG00000251324	5	73454187	73472896	-1	antisense	LINC01386	SNV
ENSG00000248265	12	54058254	54122234	1	lincRNA	FLJ12825	SNV
ENSG00000236256	X	97431286	97642589	-1	antisense	DIAPH2-AS1	SNV
ENSG00000259504	15	69278675	69295322	1	lincRNA	AC026992.1	SNV
ENSG00000275390	9	40767870	40806344	1	lincRNA	AL353626.1	SNV
ENSG00000227674	13	63851197	64076044	-1	lincRNA	LINC00355	SNV
ENSG00000230876	2	32825359	32926693	1	lincRNA	LINC00486	CNV
ENSG00000233926	9	81689713	81776900	1	lincRNA	AL591368.1	CNV
ENSG00000234377	13	77919689	78617328	1	antisense	RNF219-AS1	CNV
ENSG00000253103	8	111098961	111236203	-1	lincRNA	LINC01609	CNV
ENSG00000261978	17	80023894	80026107	1	antisense	AC116025.1	CNV
ENSG00000250131	4	177444979	177677126	1	antisense	AC078881.1	CNV
ENSG00000233848	6	20756103	20800694	-1	antisense	AL513188.1	CNV
ENSG00000267922	19	46101122	46196218	1	lincRNA	AC007785.1	CNV
ENSG00000260808	11	68612899	68616711	-1	lincRNA	AP003096.1	CNV
ENSG00000272758	3	122416207	122443180	1	antisense	AC083798.2	CNV
ENSG00000257239	12	41829898	41932592	-1	lincRNA	AC090630.1	CNV
ENSG00000249635	4	106003317	106022478	-1	antisense	AC109361.1	CNV
ENSG00000283415	11	6821942	6926877	-1	lincRNA	AC087280.2	CNV
ENSG00000271871	5	141952419	141953375	1	antisense	AC005740.4	CNV
ENSG00000253194	6	118934770	119182745	1	antisense	AL137009.1	CNV
ENSG00000266268	18	4775054	5004537	-1	lincRNA	AP005203.1	CNV
ENSG00000253807	5	124059794	124405079	-1	lincRNA	LINC01170	CNV
ENSG00000232935	10	127013501	127026475	-1	antisense	AL359094.2	CNV
ENSG00000237978	3	178526505	178860405	-1	antisense	KCNMB2-AS1	CNV
ENSG00000270104	1	228384114	228385016	-1	lincRNA	AL670729.3	CNV
ENSG00000253930	8	23189279	23190675	1	antisense	TNFRSF10A-AS1	CNV
ENSG00000255240	11	58933643	59058659	-1	antisense	AP001636.3	CNV
ENSG00000248210	4	149154295	149278123	1	lincRNA	LINC02355	CNV
ENSG00000226194	6	169369998	169388385	-1	lincRNA	LINC02519	CNV
ENSG00000254300	8	76406654	76524356	1	lincRNA	LINC01111	CNV
ENSG00000251095	4	89551356	89726752	1	antisense	AC097478.1	CNV
ENSG00000246211	11	74311362	74324705	1	lincRNA	P4HA3-AS1	CNV
ENSG00000261216	16	11908208	11908916	1	antisense	AC007216.2	CNV
ENSG00000272243	6	74530248	74734279	-1	lincRNA	AL356277.3	CNV
ENSG00000248510	4	96310701	96818864	1	lincRNA	LINC02267	CNV
ENSG00000259736	15	90620007	90717141	-1	antisense	CRTC3-AS1	CNV
ENSG00000249174	5	18965861	19142346	-1	lincRNA	AC106744.1	CNV
ENSG00000251488	4	132836772	132981677	-1	lincRNA	AC115622.1	CNV
ENSG00000231383	3	192238037	192283097	1	antisense	FGF12-AS1	CNV
ENSG00000253616	8	23071377	23074488	-1	antisense	AC107959.3	CNV
ENSG00000258859	14	87353070	87573022	-1	lincRNA	LINC02296	CNV
ENSG00000189229	3	6490479	6736129	1	lincRNA	AC069277.1	CNV
ENSG00000264754	17	67524481	67525422	1	sense_intronic	AC110921.1	CNV
ENSG00000272142	6	5029972	5043449	1	lincRNA	AL359643.3	CNV
ENSG00000236451	2	220450679	220704566	1	lincRNA	AC067956.1	CNV
ENSG00000284948	8	23084355	23103558	1	lincRNA	AC107959.4	CNV
ENSG00000254538	8	73670441	73732897	1	lincRNA	AC027018.1	CNV
ENSG00000232234	6	8102711	8343139	1	bidirectional_promoter_lncRNA	AL355499.1	CNV
ENSG00000244625	22	26672767	26780207	1	lincRNA	MIATNB	CNV
ENSG00000251574	5	104383298	105392970	-1	lincRNA	AC099520.1	CNV
ENSG00000246130	8	23068229	23083619	1	antisense	AC107959.2	CNV
ENSG00000255621	12	13000451	13040679	1	lincRNA	AC023790.2	CNV
ENSG00000235749	1	247639749	247747062	1	antisense	AL390860.1	CNV
ENSG00000225775	6	9124221	9161777	-1	lincRNA	AL137220.1	CNV
ENSG00000245937	5	127940426	128083172	-1	lincRNA	LINC01184	CNV
ENSG00000224853	13	73413473	73661891	-1	lincRNA	LINC00393	CNV
ENSG00000234810	1	55329288	56070513	1	lincRNA	AL603840.1	CNV
ENSG00000241168	3	163026396	163232149	1	lincRNA	AC128685.1	CNV
ENSG00000269155	6	167795530	167798248	1	lincRNA	AL009178.2	CNV
ENSG00000226258	3	6631689	6805449	-1	lincRNA	GRM7-AS3	CNV
ENSG00000226486	1	188905688	189037262	1	lincRNA	LINC01035	CNV
ENSG00000228944	7	24196662	24255719	-1	antisense	AC004485.1	CNV
ENSG00000223653	1	85276715	85448124	1	antisense	AL078459.1	CNV
ENSG00000231298	10	4650185	4678154	-1	lincRNA	MANCR	CNV
ENSG00000248323	5	91054834	91314547	-1	antisense	LUCAT1	CNV
ENSG00000203527	22	43275955	43283830	1	antisense	Z99756.1	CNV
ENSG00000204990	7	141414383	141416390	-1	lincRNA	AC005692.1	CNV
ENSG00000258897	14	34040097	34059300	1	antisense	EGLN3-AS1	CNV
ENSG00000260551	15	24162754	24169948	-1	lincRNA	PWRN2	CNV
ENSG00000285201	1	84038529	84065031	1	lincRNA	AC104454.2	CNV
ENSG00000249731	5	1968094	1969013	1	lincRNA	AC126768.3	CNV
ENSG00000258168	12	70468080	70543040	1	antisense	AC025569.1	CNV
ENSG00000249307	4	78971748	79308798	1	antisense	LINC01088	CNV
ENSG00000233067	X	22259797	23293146	-1	lincRNA	PTCHD1-AS	CNV
ENSG00000230063	1	212297448	212299579	1	sense_intronic	AL360091.2	CNV
ENSG00000254099	5	141970637	141982687	-1	antisense	AC005740.3	CNV
ENSG00000224141	21	18561265	18760003	-1	lincRNA	MIR548XHG	CNV
ENSG00000258343	12	95795345	95858839	-1	antisense	AC090001.1	CNV
ENSG00000255171	11	41714534	41857733	1	lincRNA	LINC01499	CNV
ENSG00000245768	16	58733912	59108974	1	lincRNA	AC092378.1	CNV
ENSG00000223727	3	3250687	3627296	-1	lincRNA	AC034195.1	CNV
ENSG00000258657	14	24595723	24657774	1	antisense	AL136018.1	CNV
ENSG00000236700	6	134437716	134504581	1	lincRNA	LINC01010	CNV
ENSG00000240405	3	69999550	70518064	1	lincRNA	SAMMSON	CNV
ENSG00000235140	10	59578467	59650345	1	lincRNA	AC026391.1	CNV
ENSG00000225316	13	19561328	19588350	1	lincRNA	LINC00350	CNV
ENSG00000223598	6	151088103	151228447	-1	antisense	AL138733.1	CNV
ENSG00000263720	18	65865262	65866397	1	sense_intronic	AC023394.2	CNV
ENSG00000229791	13	19408042	19409529	-1	lincRNA	AL356259.1	CNV
ENSG00000228262	2	33706886	34738231	1	lincRNA	LINC01320	CNV
ENSG00000271978	6	5031756	5054423	-1	lincRNA	AL359643.2	CNV
ENSG00000235180	10	126413869	126421879	-1	lincRNA	LINC00601	CNV
ENSG00000240893	3	112736447	112749319	-1	lincRNA	LINC02042	CNV
ENSG00000226566	9	103361952	103429892	-1	lincRNA	AL390962.1	CNV
ENSG00000255968	12	26318953	26421462	1	antisense	AC024145.1	CNV
ENSG00000233290	1	82212413	82848205	-1	lincRNA	AL157944.1	CNV
ENSG00000253766	5	21616262	21779522	1	antisense	AC091946.1	CNV
ENSG00000231131	10	52450874	52755409	-1	lincRNA	LNCAROD	CNV
ENSG00000284959	14	81012099	81170414	-1	antisense	AC007262.2	CNV
ENSG00000254101	8	135859369	137092183	1	lincRNA	LINC02055	CNV
ENSG00000250697	5	32925639	33297910	-1	lincRNA	AC010343.3	CNV
ENSG00000241921	7	126378970	126424185	1	antisense	AC000372.1	CNV
ENSG00000254733	11	86431590	86622867	1	antisense	AP001831.1	CNV
ENSG00000272369	12	46537502	46652550	1	lincRNA	AC008035.1	CNV
ENSG00000231971	6	134428240	134520585	-1	lincRNA	AL078590.2	CNV
ENSG00000223826	2	101479390	101486822	1	lincRNA	LINC01870	CNV
ENSG00000232934	10	112395813	112425589	-1	antisense	AL157786.1	CNV
ENSG00000259042	14	22417836	22418657	1	lincRNA	AC244502.3	CNV
ENSG00000282022	12	8858143	8915276	-1	antisense	AC006581.2	CNV
ENSG00000223786	6	74069451	74690727	1	lincRNA	AL357507.1	CNV
ENSG00000258131	12	96985656	97185609	1	lincRNA	AC007656.1	CNV
ENSG00000146521	6	167784537	167796859	-1	lincRNA	LINC01558	CNV
ENSG00000229671	11	1897015	1908656	1	lincRNA	LINC01150	CNV
ENSG00000285212	6	167796647	167825145	1	lincRNA	AL009178.3	CNV
ENSG00000285216	6	8158162	8760447	1	bidirectional_promoter_lncRNA	AL355499.2	CNV
ENSG00000285741	7	51471717	51729716	1	lincRNA	AC005999.2	CNV
ENSG00000235288	3	42785087	42852428	-1	antisense	AC099329.1	CNV
ENSG00000203688	6	167679626	167696290	-1	lincRNA	LINC02487	CNV
ENSG00000267193	18	45669367	45747215	-1	antisense	AC023421.2	CNV
ENSG00000253288	8	137809444	138083570	-1	lincRNA	AC046195.1	CNV
ENSG00000257599	12	29389289	29487488	1	antisense	OVCH1-AS1	CNV
ENSG00000227110	3	7952805	8611924	-1	antisense	LMCD1-AS1	CNV
ENSG00000226759	1	57860532	57880905	1	antisense	DAB1-AS1	CNV
ENSG00000241449	7	150040521	150076655	1	lincRNA	AC092666.1	CNV
ENSG00000249614	4	103961616	104036923	1	lincRNA	LINC02503	CNV
ENSG00000229249	13	78012883	78053595	1	lincRNA	LINC00446	CNV
ENSG00000260971	1	56154545	56477687	-1	lincRNA	AC119674.1	CNV
ENSG00000249201	5	1173141	1178605	-1	antisense	CTD-3080P12.3	CNV
ENSG00000226352	13	19674624	19675884	1	antisense	PSPC1-AS2	CNV
ENSG00000233079	1	55868254	55950119	1	lincRNA	LINC01755	CNV
ENSG00000230250	1	55915607	55944974	-1	lincRNA	LINC01753	CNV
ENSG00000198221	6	167823876	167826709	-1	lincRNA	AFDN-DT	CNV
ENSG00000282478	20	11536406	11541647	-1	lincRNA	AL109837.2	CNV
ENSG00000228393	7	104950315	105013044	-1	antisense	LINC01004	CNV
ENSG00000285560	15	90630535	90631755	-1	antisense	AC103739.3	CNV
ENSG00000285769	11	112637342	112751131	1	lincRNA	AP003100.2	CNV
ENSG00000283517	17	71829870	71871750	-1	lincRNA	AC005144.1	CNV
ENSG00000260653	7	57404771	57416203	1	lincRNA	AC237221.1	CNV
ENSG00000260658	16	63314264	63618046	-1	lincRNA	AC138305.1	CNV
ENSG00000285940	18	37565281	37762131	1	antisense	AC009899.1	CNV
ENSG00000228714	9	115324932	115744330	-1	antisense	AL691420.1	CNV
ENSG00000225391	6	136982165	136993234	-1	lincRNA	NHEG1	CNV
ENSG00000236283	2	164840672	165208261	1	antisense	AC019197.1	CNV
ENSG00000265737	18	14816151	14825249	-1	antisense	AP006565.1	CNV
ENSG00000239335	12	66130751	66134449	1	antisense	LLPH-DT	CNV
ENSG00000272549	6	167666840	167679270	-1	lincRNA	LINC02538	CNV
ENSG00000249476	5	109237120	109326369	-1	lincRNA	AC008467.1	CNV
ENSG00000242009	3	81840547	81922861	1	lincRNA	AC129807.1	CNV
ENSG00000260780	15	24206784	24225854	1	lincRNA	AC087463.1	CNV
ENSG00000278925	5	141825708	141826325	-1	lincRNA	AC005753.1	CNV
ENSG00000248307	4	138027422	138130709	-1	lincRNA	LINC00616	CNV
ENSG00000203506	3	29526251	29642809	-1	antisense	RBMS3-AS2	CNV
ENSG00000263878	18	3962353	4013943	1	antisense	DLGAP1-AS4	CNV
ENSG00000251182	4	31171144	31211675	1	lincRNA	LINC02497	CNV
ENSG00000249899	5	52932419	52990278	-1	antisense	AC025180.1	CNV
ENSG00000230400	20	22668484	22685344	-1	lincRNA	LINC01747	CNV
ENSG00000280485	10	93772681	93788605	-1	antisense	AL358154.1	CNV
ENSG00000243701	3	107240692	107326964	1	lincRNA	DUBR	CNV
ENSG00000267374	18	39206924	39800318	-1	lincRNA	AC016205.1	CNV
ENSG00000230061	21	44414588	44425272	-1	antisense	TRPM2-AS	CNV
ENSG00000248656	4	111640495	111648808	1	lincRNA	AC083795.2	CNV
ENSG00000264015	18	77421619	77560763	1	lincRNA	AC124254.1	CNV
ENSG00000282998	2	49202126	49451896	-1	lincRNA	AC009975.2	CNV
ENSG00000232977	13	23466571	23487464	1	lincRNA	LINC00327	CNV
ENSG00000231749	17	68944531	69042784	1	antisense	ABCA9-AS1	CNV
ENSG00000270111	10	10418739	10462349	-1	lincRNA	AL583859.2	CNV
ENSG00000231969	2	149587196	149848233	1	antisense	AC007364.1	CNV
ENSG00000239828	3	107272611	107421304	-1	lincRNA	AC063944.1	CNV
ENSG00000248432	4	111804418	111809694	-1	lincRNA	AC139718.1	CNV
ENSG00000232243	13	19262797	19263873	-1	lincRNA	AL139327.2	CNV
ENSG00000248874	5	23951348	24178263	1	lincRNA	C5orf17	CNV
ENSG00000223528	10	126988095	127026507	-1	antisense	AL359094.1	CNV
ENSG00000251141	5	44744900	44808777	-1	antisense	MRPS30-DT	CNV
ENSG00000284600	2	1795525	1811526	1	antisense	AC093390.2	CNV
ENSG00000250855	4	111802801	111839886	1	lincRNA	AC139718.2	CNV
ENSG00000224165	2	24971390	25039694	1	antisense	DNAJC27-AS1	CNV
ENSG00000279175	22	44102779	44116232	1	sense_intronic	AL033543.1	CNV
ENSG00000248197	4	181064089	181159149	-1	lincRNA	LINC00290	CNV
ENSG00000258551	15	91408708	91605211	1	lincRNA	CRAT37	CNV
ENSG00000258558	14	30734926	30822702	-1	antisense	AL121852.1	CNV
ENSG00000237838	3	24687919	25174305	1	lincRNA	AC092422.1	CNV
ENSG00000257410	12	71793855	71799627	-1	lincRNA	AC089984.1	CNV
ENSG00000258700	14	45940943	46501823	1	lincRNA	LINC00871	CNV
ENSG00000285955	10	122435924	122461383	-1	antisense	BX842242.1	CNV
ENSG00000260136	16	23452758	23457606	1	lincRNA	AC008915.2	CNV
ENSG00000229495	6	78809715	78813303	-1	lincRNA	AL450327.1	CNV
ENSG00000259546	15	80896190	80948867	-1	antisense	AC027808.1	CNV
ENSG00000250049	5	92082597	92479426	1	lincRNA	AC114316.2	CNV
ENSG00000215424	21	46229217	46259390	1	antisense	MCM3AP-AS1	CNV
ENSG00000250716	5	3496229	3504004	-1	lincRNA	LINC01017	CNV
ENSG00000282890	2	48809340	49419013	1	lincRNA	AC009975.1	CNV
ENSG00000258172	12	94272150	94277195	-1	antisense	AC073655.1	CNV
ENSG00000261807	16	59855353	60053973	1	lincRNA	LINC02141	CNV
ENSG00000231246	1	112177234	112360528	-1	lincRNA	AL445426.1	CNV
ENSG00000232130	3	193144464	193176864	-1	lincRNA	AC092966.1	CNV
ENSG00000238198	1	113011687	113073105	-1	lincRNA	AL357055.3	CNV
ENSG00000261193	16	88079161	88087383	-1	lincRNA	AC134312.4	CNV
ENSG00000249815	4	111826881	112072698	-1	lincRNA	AC004704.1	CNV
ENSG00000241397	3	116552473	116568264	1	antisense	LINC00903	CNV
ENSG00000260959	15	24238145	24240192	-1	lincRNA	AC087463.2	CNV
ENSG00000246250	11	43829709	43880726	-1	antisense	AC087521.2	CNV
ENSG00000235050	6	53978549	54079726	-1	antisense	MLIP-AS1	CNV
ENSG00000236834	13	19345049	19346749	1	lincRNA	LINC00421	CNV
ENSG00000162947	2	149767506	149859191	-1	lincRNA	LINC01931	CNV
ENSG00000259579	15	100716249	100828497	1	lincRNA	AC087762.1	CNV
ENSG00000236404	9	2421597	2643359	-1	antisense	VLDLR-AS1	INDEL
ENSG00000265987	17	75344405	75373662	1	antisense	AC011933.4	INDEL
ENSG00000236306	9	25780056	25812968	1	lincRNA	LINC01241	INDEL
ENSG00000232790	7	20835431	21023148	1	lincRNA	LINC01162	INDEL
ENSG00000261235	16	82044336	82139631	-1	antisense	AC092142.1	INDEL
ENSG00000240553	1	23020147	23088058	-1	antisense	AL031428.1	INDEL
ENSG00000234929	2	2641989	2656630	-1	lincRNA	AC018685.2	INDEL
ENSG00000236013	6	139976352	140093721	1	lincRNA	AL357146.1	INDEL
ENSG00000263745	18	1883524	2489426	-1	lincRNA	AP005230.1	INDEL
ENSG00000223511	X	1732584	1763212	1	lincRNA	AL683807.1	INDEL
ENSG00000268390	19	51043806	51052077	1	lincRNA	AC011473.1	INDEL
ENSG00000234021	9	8936079	8963077	1	lincRNA	AL596451.1	INDEL
ENSG00000226674	2	144667967	145262988	1	lincRNA	TEX41	INDEL
ENSG00000237125	4	173527270	173659696	1	antisense	HAND2-AS1	INDEL
ENSG00000271763	15	92602910	92620015	1	antisense	AC091544.5	INDEL
ENSG00000248973	5	4451930	4866221	-1	lincRNA	AC106799.2	INDEL
ENSG00000227486	X	55908123	56015173	1	lincRNA	AL445472.1	INDEL
ENSG00000224812	10	44811024	44959689	-1	antisense	TMEM72-AS1	INDEL
ENSG00000279440	22	27019369	27024550	1	lincRNA	AL008638.3	INDEL
ENSG00000251339	4	58780626	58984152	-1	lincRNA	AC017091.1	INDEL
ENSG00000197099	3	186579476	186772986	-1	antisense	AC068631.1	INDEL
ENSG00000231993	22	41174591	41197456	-1	antisense	EP300-AS1	INDEL
ENSG00000285838	6	68040290	68083574	1	lincRNA	AL646090.2	INDEL
ENSG00000253658	8	68911803	69104190	-1	lincRNA	LINC01592	INDEL
ENSG00000239440	3	81986138	82463675	1	lincRNA	LINC02008	INDEL
ENSG00000225263	13	66977432	66985776	1	antisense	PCDH9-AS3	INDEL
ENSG00000250125	4	64914281	65024485	-1	lincRNA	LINC02232	INDEL
ENSG00000230186	1	143905487	143934776	1	antisense	AC246680.1	INDEL
ENSG00000237460	1	106818239	106838167	1	lincRNA	LINC01661	INDEL
ENSG00000260340	16	84928353	84939603	1	lincRNA	LINC02176	INDEL
ENSG00000222041	2	87454781	87636740	1	lincRNA	CYTOR	INDEL
ENSG00000246662	8	93213302	93700433	-1	antisense	LINC00535	INDEL
ENSG00000272328	7	8303741	8341343	1	lincRNA	AC007128.2	INDEL
ENSG00000229656	10	32958845	33082102	1	lincRNA	ITGB1-DT	INDEL
ENSG00000234229	9	106664754	106702662	1	lincRNA	LINC01505	INDEL
ENSG00000235725	2	65589566	65640177	-1	lincRNA	AC007389.3	INDEL
ENSG00000234520	7	112954646	112995634	-1	lincRNA	HRAT17	INDEL
ENSG00000259899	16	12560756	12611044	-1	antisense	AC010333.2	INDEL
ENSG00000283579	13	26965967	26991996	-1	lincRNA	AL160035.1	INDEL
ENSG00000231482	2	1366234	1580747	-1	lincRNA	AC105450.1	INDEL
ENSG00000260158	16	32809556	32824645	1	lincRNA	AC137761.1	INDEL
ENSG00000237773	7	16970320	17299357	-1	antisense	AC073332.1	INDEL
ENSG00000255039	11	97222644	97259987	-1	lincRNA	LINC02553	INDEL
ENSG00000257815	12	69904033	70243360	-1	antisense	LINC01481	INDEL
ENSG00000273550	13	63034992	63097797	1	lincRNA	AL354810.1	INDEL
ENSG00000227082	1	121396754	121463429	1	lincRNA	AC244021.1	INDEL
ENSG00000267476	18	58672613	58752730	-1	antisense	AC104365.1	INDEL
ENSG00000242593	7	124032205	124395118	1	antisense	AC006148.1	INDEL
ENSG00000233891	2	59238714	59733396	-1	lincRNA	AC007179.2	INDEL
ENSG00000251412	4	14383123	14409078	-1	lincRNA	AC006296.2	INDEL
ENSG00000248869	4	136796722	137212799	-1	lincRNA	LINC02511	INDEL
ENSG00000232754	22	41169190	41183144	-1	antisense	AL035658.1	INDEL
ENSG00000228918	1	182129310	182314061	-1	lincRNA	LINC01344	INDEL
ENSG00000263321	17	82729164	82734143	-1	lincRNA	AC024361.3	INDEL
ENSG00000237686	6	43995723	44074652	-1	antisense	AL109615.3	INDEL
ENSG00000246394	12	133030389	133037222	-1	lincRNA	AC073911.1	INDEL
ENSG00000235026	2	115130935	115161343	-1	antisense	DPP10-AS1	INDEL
ENSG00000274469	20	37571103	37583935	1	lincRNA	LINC01746	INDEL
ENSG00000227517	17	69577251	69903000	1	lincRNA	LINC01483	INDEL
ENSG00000283692	X	137573752	137981763	1	lincRNA	Z96074.1	INDEL
ENSG00000266978	19	10252268	10285108	-1	antisense	AC011511.2	INDEL
ENSG00000281641	8	118621001	118858218	1	lincRNA	SAMD12-AS1	INDEL
ENSG00000257165	12	78448995	78540675	-1	lincRNA	AC079362.1	INDEL
ENSG00000279501	21	8996496	9018670	-1	lincRNA	CR392039.3	INDEL
ENSG00000234161	X	91414878	91434999	-1	antisense	PABPC5-AS1	INDEL
ENSG00000253535	8	24295814	24912073	-1	antisense	AC120193.1	INDEL
ENSG00000277448	13	58165827	58209483	1	lincRNA	LINC02338	INDEL
ENSG00000259124	14	76495363	76726712	-1	lincRNA	AC008050.1	INDEL
ENSG00000241956	5	164296696	165171643	1	antisense	AC109466.1	INDEL
ENSG00000231817	13	46455132	46515958	-1	lincRNA	LINC01198	INDEL
ENSG00000236449	2	174547141	174774827	1	antisense	AC010894.3	INDEL
ENSG00000285554	1	150173049	150181429	1	lincRNA	AC242988.2	INDEL
ENSG00000259817	16	73812621	73816053	1	lincRNA	AC087565.1	INDEL
ENSG00000285731	3	17141015	17205165	1	lincRNA	AC090644.1	INDEL
ENSG00000271955	2	59218680	60100200	-1	lincRNA	AC007100.1	INDEL
ENSG00000272575	11	128208749	128241441	1	lincRNA	LINC02098	INDEL
ENSG00000206187	15	25902360	26053120	1	lincRNA	LINC02346	INDEL
ENSG00000271717	19	8222153	8239648	-1	antisense	AC022146.2	INDEL
ENSG00000259471	15	66582190	66685794	1	lincRNA	LINC01169	INDEL
ENSG00000259475	15	98954149	99105824	-1	antisense	AC036108.1	INDEL
